# Loss of E3 ligase *HvST1* function substantially increases recombination

**DOI:** 10.1101/2023.05.19.541444

**Authors:** Jamie Orr, Sybille Mittmann, Luke Ramsay, Dominika Lewandowska, Abdellah Barakate, Malcolm Macaulay, Nicola McCallum, Robbie Waugh, Isabelle Colas

**Author notes:** **Corresponding author:** Isabelle Colas **Email:**. ***Authors contributed equally to this work*** (Jamie Orr, Sybille Mittmann).

## Abstract

During meiosis, genetic recombination occurs via repair of DNA double-strand breaks (DSBs) as crossovers (COs) resulting in the exchange of parental genetic material (De Muyt *et al.*, 2009). Crossovers are important for chromosome segregation and shuffling genetic variation, but their number and distribution are tightly regulated (Zickler and Kleckner, 2015). In barley and other large genome cereals, recombination events are limited in number and mainly restricted to the ends of chromosomes (Mascher *et al.*, 2017), constraining progress in plant breeding. Recent studies have highlighted subtle differences in meiotic progression (Higgins *et al.*, 2012; Phillips *et al.*, 2013) and the distribution of recombination events in barley compared to other plants (Colas *et al.*, 2016; Colas *et al.*, 2017; Colas et al 2019), indicating possible evolutionary divergence of the meiotic program in large genome crops. Here we identify a spontaneous loss of function mutation in the grass specific E3 ubiquitin ligase *HvST1* (*Sticky Telomeres 1*) which results in semi-sterility in barley. We show that abnormal synapsis in the absence of HvST1 function increases overall recombination by up to 2.5-fold and that HvST1 is capable of ubiquitinating ASY1, a key component of the lateral elements of the synaptonemal complex. Our findings shed light on an evolutionarily divergent pathway regulating synapsis and recombination in cereals. This natural loss of function variant presents new opportunities for the modulation of recombination in large genome cereals.
