## supplemental tables for "Loss of E3 ligase *HvST1* function substantially increases recombination"

### Sheet: Sheet1
Table S1
Marker	Chromosome	Position cM
SCRI_RS_155555	5H	2.96
SCRI_RS_192396	5H	13.05
SCRI_RS_190770	5H	30.35
SCRI_RS_8076	5H	48.52
11_20062	5H	58.27
11_11355	5H	76.83
SCRI_RS_204275	5H	93.04
SCRI_RS_156633	5H	109.19
SCRI_RS_234720	5H	130.31
SCRI_RS_229673	5H	146.53
SCRI_RS_153238	5H	160.18
11_20686	5H	176.89
SCRI_RS_4753	5H	194.74
SCRI_RS_217776	5H	197.62
11_20232	6H	0.63
11_20262	6H	8.75
SCRI_RS_106920	6H	20.6
11_10023	6H	24.54
11_10427	6H	40.17
SCRI_RS_141429	6H	52.68
SCRI_RS_222319	6H	60.5
SCRI_RS_124856	6H	72.52
SCRI_RS_181031	6H	79.42
SCRI_RS_182637	6H	94.81
12_10704	6H	105
SCRI_RS_169022	6H	116.75
SCRI_RS_124549	6H	124.48
12_30969	1H	0
SCRI_RS_194326	1H	2.18
12_30918	1H	13.91
SCRI_RS_128285	1H	26.53
11_10744	1H	37.71
SCRI_RS_184784	1H	48.7
12_30821	1H	60.76
SCRI_RS_145336	1H	73.68
11_10522	1H	95.76
11_20625	1H	107.28
SCRI_RS_91596	1H	114.17
12_11443	1H	127.08
SCRI_RS_163142	1H	137.06
SCRI_RS_199945	1H	141.09
morex_contig_40051_4391_1HS	1HS	telomeric
morex_contig_5842_2000_1HL	1HL	telomeric
morex_contig_229835_15_5HL	5HL	telomeric
morex_contig_37652_453_5HS	5HS	telomeric
morex_contig_41421_6420_6HS	6HS	telomeric
morex_contig_136327_1229_6HL	6HL	telomeric
morex_contig_1569252_2540_5HS	5HS	telomeric
Table S2: Primers for cloning MLOC_4107/HORVU7Hr1G092570 cDNA
cDNA primers	Sequence	Product size
Nested Pair_ Hvst1 _P1_F	CCCTCCTCTGCCGCCATG*	993
Nested_Pair_ Hvst1 _P1_R	CCACCAAGAAACCCCTGCTCA*
Hvst1 _P2_F	CCCCTCCCTCCCGTTCCC	1061
Hvst1 _P2_R	GAATTGCAACCAAGAAATGCC
* The start and stop codons are in bold.
Table S3: Gateway® primers for cloning MLOC_4107/HORVU7Hr1G092570 coding sequence into E. coli expression vector pDEST-HisMBP.
Primer	Sequence
attB1-TEV	GGGGACAAGTTTGTACAAAAAAGCAGGCTCGGAGAACCTGTACTTTCAG
TEV-MLOC_4107	GAGAACCTGTACTTTCAGGGTatgGCGGGGCTCGCCGAC
attB2-MLOC_4107	GGGGACCACTTTGTACAAGAAAGCTGGGttattaCATCTGCATAGGTGTACCCAACTG
attB2-des12	GGGGACCACTTTGTACAAGAAAGCTGGGttatcaTAACGGCATACCGGGCATGAGTTG
Gateway sites are underlined, the TEV protease cleavage site is in bold and the start and stop codons are in lower case.
Table S4: CRISPR/Cas9 synthetic guide RNA (sgRNA) oligonucleotides targeting MLOC_4107/HORVU7Hr1G092570.
Primer	Sequence
sgRNA_MLOC_4107_L01	tgttGTTCTTCCTCGGCATCGACG
sgRNA_MLOC_4107_R01	aaacCGTCGATGCCGAGGAAGAAC
sgRNA_MLOC_4107_L02	tgttGACGACATATTCCGGAGCGT
sgRNA_MLOC_4107_R02	aaacACGCTCCGGAATATGTCGTC
Table S5: Primers for genotyping CRISPR/Cas9 knockout plants.
Primer	Sequence	Product size	Position
MLOC_4107_CRISPR01_L01	TACTGCCTCGTATGTTGTGC	824	31909
MLOC_4107_CRISPR01_R01	GCGATCTCCTCCCACTCG		32730
MLOC_4107_CRISPR02_L05	CCCCTTCTCCTTCGACTCC	837	32544
MLOC_4107_CRISPR02_R05	AAATGCCACCAAGAAACCCC		33380
Cas9-F2	CCTGTTCGGCAACCTTATCG	873
Cas9-R2	ACCTTCGTCAGCTCGTTGTA
Table S6: Histone Methylation summary
	Root (B1WT 2nd)	Pre-meiotic	Early meiosis	Late meiosis
Total proteins	2522	1853	2185	2786
Identified with 2 or more peptides	1724	1178	1504	1921
Total peptides	8152	5633	7495	9857
Protein coverage in %	11.8	9.1	11	12
Histones identified	all*	all*	all*	all*
ASY1 identified	N	N	Y	Y
Individual methylation events	8	18	17	19
Methylated peptides	448	888	1196	1028
Meth peptides ST1/WT	262/186	486/402	598/598	587/441
Unique methylated proteins	123	211	180	285
Histones methylated	H3, H2A	H2A, H2B, H3	H2A, H2B, H3	H2A, H2B, H3, H4
Table S7: change in total crossovers observed per chromosome in WT and BW233 in 50K iSelect SNP chip data
Chromosome	Hvst1 crossovers (n=95)	HvST1 crossovers (n=95)	percent increase Hvst1
chr1H	253	130	0.95
chr2H	326	189	0.72
chr3H	309	229	0.35
chr4H	239	131	0.82
chr5H	335	245	0.37
chr6H	191	116	0.65
chr7H	316	127	1.49
